# Profile of a flower: How rates of morphological evolution drive floral diversification in Ericales

**DOI:** 10.1101/2022.11.28.518258

**Authors:** Julian Herting, Jürg Schönenberger, Hervé Sauquet

## Abstract

**Premise of the Study:** Recent studies of floral disparity in the asterid order Ericales have shown that flowers vary strongly among families and that disparity is unequally distributed between the three flower modules (perianth, androecium, gynoecium). However, it remains unknown whether these patterns are driven by heterogeneous rates of morphological evolution or other factors.

**Methods:** Here, we compiled a dataset of 33 floral characters scored for 414 extant ericalean species sampled from 346 genera and all 22 families. We conducted ancestral state reconstructions using an equal rates Markov models for each trait. We used the rates estimated during the ancestral state reconstruction for comparing evolutionary rates between flower modules, creating a “rate profile” of ericalean flowers.

**Key Results:** The androecium exhibits the highest evolutionary rates across most characters, whereas most perianth and gynoecium characters evolve slower. High and low rates of morphological evolution can result in high floral disparity in Ericales. Analyses of an angiosperm-wide floral dataset reveal that this pattern appears to be conserved across most major angiosperm clades.

**Conclusions:** Elevated rates of morphological evolution in the androecium of Ericales may explain the higher disparity reported for this floral module. We discuss the implications of heterogenous morphological rates of evolution among floral modules from a functional perspective. Comparing rates of morphological evolution through rate profiles proves to be a powerful tool in understanding floral evolution.
