## Appendix S2 for "Profile of a flower: How rates of morphological evolution drive floral diversification in Ericales"

### Sheet: Transitions
char	module	rate [t/ma]	mean_01	mean_10	hpd_01_lo	hpd_01_hi	hpd_10_lo	hpd_10_hi	mean_02	mean_12	mean_20	mean_21	hpd_02_lo	hpd_02_hi	hpd_12_lo	hpd_12_hi	hpd_20_lo	hpd_20_hi	hpd_21_lo	hpd_21_hi
Flower diameter	general	0.00528808	54.188	20.186	40	65	11	33	21.411	14.329	6.795	11.174	13	29	7	21	2	12	4	18
Flower length	general	0.0053502	43.264	37.38	28	60	21	53	16.209	18.125	7.12	7.783	7	24	10	26	2	12	1	13
Ovary position	general	0.00169666	16.781	3.818	15	19	3	6
Structural sex of flowers	general	0.00108422	11.776	1.396	10	14	0	3
Fusion of petals	perianth	0.00325231	6.425	33.171	1	12	26	40
Fusion of sepals	perianth	0.00439868	32.65	20.719	23	42	11	29
Number of Petals	perianth	0.00185635	16.121	6.469	12	20	3	9
Number of sepal whorls	perianth	0.000403093	3.765	1.137	3	6	0	3
Number of Sepals	perianth	0.00117647	11.464	2.781	9	14	2	4
Perianth differentiation	perianth	0.000892751	1.113	9.71	0	3	7	12
Petal aestivation	perianth	0.000918531	10.747	0.464	7	14	0	2
Petal phyllotaxis	perianth	0.000204256	2.444	0.043	2	4	0	0
Sepal aestivation	perianth	0.00195327	2.236	10.252	0	5	6	15	6.42	23.205	2.05	3.303	1	9	19	29	0	7	1	6
Sepal phyllotaxis	perianth	0.000306173	3.693	0.057	3	5	0	0
Symmetry of perianth	perianth	0.0013971	13.154	3.797	11	16	2	6
Anther attachment	androecium	0.00465128	36.189	26.65	26	49	15	38	17.489	14.632	9.957	7.883	7	26	5	22	4	16	2	14
Anther orientation	androecium	0.00155297	11.137	6.609	6	16	3	10	10.703	2.326	2.875	3.935	7	15	0	5	1	5	3	6
Distal fusion of filaments	androecium	9.76932e-05	1.152	0.013	1	2	0	0
Filament fusion to corolla	androecium	0.00330747	24.508	15.658	19	30	10	21
Filament insertion to corolla	androecium	0.00375587	27.457	18.984	20	35	11	25	11.101	23.681	3.542	6.201	4	17	16	30	0	7	1	12
Fusion of anthers	androecium	0.000198636	2.345	0.083	1	3	0	1
Fusion of filaments	androecium	0.00291929	27.362	8.177	20	33	3	13
Number of androecium structural whorls	androecium	0.00233176	14.429	22.651	8	20	16	28	6.993	7.241	2.146	3.399	3	11	3	11	0	5	1	6
Number of fertile stamens	androecium	0.00210966	10.257	6.427	7	14	3	9	4.117	9.101	9.839	11.807	0	9	5	13	4	14	6	16
Presence of staminodes	androecium	0.00327731	23.703	16.251	18	30	11	21
Fusion of stigmas	gynoecium	0.00343432	8.839	33.178	4	15	25	40
Fusion of styles	gynoecium	0.000576243	0.46	6.534	0	3	4	8
Number of carpels	gynoecium	0.000958633	14.43	2.613	12	17	1	4	3.583	1.98	0.314	0.362	1	6	1	3	0	1	0	2
Number of ovules per functional carpel	gynoecium	0.0019627	2.358	2.172	1	5	0	4	2.38	1.449	23.449	15.759	0	5	0	4	17	28	11	21
Ovule integument	gynoecium	0.00105623	4.453	8.428	1	8	6	11
Placentation	gynoecium	0.000302782	3.593	2.01	3	5	2	2	1.601	0.014	0.083	0.093	1	3	0	0	0	1	0	1
Symmetry of gynoecium	gynoecium	0.00095883	11.185	0.422	9	14	0	2
